# Estimating recombination using only the allele frequency spectrum

**DOI:** 10.1101/2025.02.01.635998

**Authors:** Matthew W. Hahn, Sarthak R. Mishra

## Abstract

Standard methods for estimating the population recombination parameter, *ρ*, are dependent on sampling individual genotypes and calculating various types of disequilibria. However, recent machine learning (ML) approaches to estimating recombination have used pooled sequencing data, which does not sample individual genotypes and cannot be used to calculate disequilibria beyond the length of a single sequence read. Motivated by these results, this study examines the “black box” of such ML methods to understand what signals are being used to infer recombination rates. We find that it is indeed possible to estimate recombination solely using the allele frequency spectrum, and we provide a genealogical interpretation of these results. We further show that even a simplified representation of the allele frequency spectrum can be used to estimate recombination. We demonstrate the accuracy of such inferences using both simulations and data from humans. These results offer a new way to understand the effects of recombination on patterns of sequence data, as well as providing an example of how the internal workings of ML methods can give insight into biological processes.

**Article Summary:** Machine learning methods are becoming more common, offering powerful approaches to study the natural world. We investigated a popular machine learning method to see how it worked, discovering that it was exploiting data (the allele frequency spectrum) to estimate genetic recombination rates that had not been considered before. Our study demonstrates that this approach is indeed quite powerful, opening up new avenues of research. The work also demonstrates that looking inside machine learning models can sometimes teach us novel things about nature.
