## Supplementary Table 1 for "Estimating recombination using only the allele frequency spectrum"

Window Size	Condition	AFS type	R2_Score	Spearman_Correlation
10k	popstructure	minor	0.529166516	0.77690789
10k	popstructure	derived	0.729357881	0.866366536
10k	equilibrium	minor	0.615012733	0.812415845
10k	equilibrium	derived	0.657767095	0.84746163
10k	nonequilibrium	minor	0.455981602	0.746295617
10k	nonequilibrium	derived	0.590276735	0.829993719
10k	geneconversion	minor	0.385676263	0.748868745
10k	geneconversion	derived	0.556540223	0.831356777
50k	popstructure	minor	0.717227873	0.852422982
50k	popstructure	derived	0.778240956	0.869668343
50k	equilibrium	minor	0.700806363	0.888184262
50k	equilibrium	derived	0.813171799	0.922713069
50k	nonequilibrium	minor	0.754524654	0.884893277
50k	nonequilibrium	derived	0.840851074	0.932171579
50k	geneconversion	minor	0.623538794	0.909343156
50k	geneconversion	derived	0.737918793	0.928234702
100k	popstructure	minor	0.749266706	0.896640218
100k	popstructure	derived	0.819856533	0.922469746
100k	equilibrium	minor	0.729330329	0.898420477
100k	equilibrium	derived	0.83980922	0.931979936
100k	nonequilibrium	minor	0.685812012	0.891754538
100k	nonequilibrium	derived	0.700399462	0.898053794
100k	geneconversion	minor	0.677400133	0.911594345
100k	geneconversion	derived	0.758759014	0.925922326
150k	popstructure	minor	0.681730862	0.860543007
150k	popstructure	derived	0.7541192	0.90198128
150k	equilibrium	minor	0.768896927	0.905186469
150k	equilibrium	derived	0.855573449	0.939620552
150k	nonequilibrium	minor	0.819981249	0.930991914
150k	nonequilibrium	derived	0.854043231	0.948562976
150k	geneconversion	minor	0.575920403	0.920898059
150k	geneconversion	derived	0.694656565	0.932107307
200k	popstructure	minor	0.657463334	0.80293773
200k	popstructure	derived	0.766798454	0.888944449
200k	equilibrium	minor	0.819952524	0.931082201
200k	equilibrium	derived	0.878627924	0.943569461
200k	nonequilibrium	minor	0.832232287	0.920453026
200k	nonequilibrium	derived	0.881534241	0.952632959
200k	geneconversion	minor	0.60704366	0.927726867
200k	geneconversion	derived	0.673624798	0.940547335
